# The energetic stress cytokine GDF15 is elevated in the context of chronic and acute psychosocial stress

**DOI:** 10.1101/2024.04.19.590241

**Authors:** Qiuhan Huang, Anna S. Monzel, Shannon Rausser, Rachel Haahr, Claire E. Indik, Micah J Savin, Natalia Bobba-Alves, Cynthia C. Liu, Jack Devine, Elizabeth Thompson, Catherine Kelly, Mangesh Kurade, Jeremy Michelson, Shufang Li, Kris Engelstad, Vincenzo Lauriola, Anna L Marsland, Brett A Kaufman, Marie-Pierre St-Onge, Richard Sloan, Robert-Paul Juster, Gilles Gouspillou, Michio Hirano, Martin Picard, Daniel W. Belsky, Caroline Trumpff

**Affiliations:** Division of Behavioral Medicine, Department of Psychiatry, Columbia University Irving Medical Center, New York, NY, USA; Robert N Butler Columbia Aging Center and Department of Epidemiology, Columbia University Mailman School of Public Health, New York, NY, USA; Department of Neurology, H. Houston Merritt Center, Columbia Translational Neuroscience Initiative, Columbia University Medical Center, New York, NY, USA; Department of Psychology, University of Pittsburgh, Pittsburgh, PA, United States; Department of Medicine, Division of Cardiology, Center for Metabolism and Mitochondrial Medicine, University of Pittsburgh School of Medicine, Pittsburgh, PA United States; Division of General Medicine and Center of Excellence for Sleep & Circadian Research, Department of Medicine, Columbia University Irving Medical Center, New York, USA; Department of Psychiatry and Addiction, University of Montreal, Montreal, QC, Canada; Département des sciences de l’activité physique, Faculté des sciences, University of Quebec at Montréal (UQAM), Montréal, Quebec, Canada; New York State Psychiatric Institute, New York, NY, USA

**Keywords:** psychological stress, psychobiology, mitochondria, GDF15, DNA methylation, adversity, SES, stress physiology, epigenetic age

## Abstract

Growth Differentiation Factor 15 (GDF15) is a protein that reflects mitochondrial energetic stress and is linked to physical and mental health symptoms, aging, and mortality. Here, we tested the hypothesis that GDF15 is a stress-responsive biomarker through a series of observational and experimental studies. We report four main findings. First, in the UK Biobank (n=53,026) and Framingham Heart Study (FHS) Offspring (n=3,460) cohorts, plasma GDF15 levels were elevated in individuals with symptoms of depression and anxiety. In the FHS cohort, GDF15 was also higher in participants exposed to chronic psychosocial stressors, including lower educational attainment, lower family income, and higher job strain. Second, plasma GDF15 levels in the FHS cohort correlated positively with epigenetic clocks measuring biological aging and effect sizes of GDF15 associations with psychosocial stressors were comparable to those observed for the clocks. Third, in a two-participant intensive-sampling study (n=112 days), saliva GDF15 showed a robust awakening response similar to established stress-related hormones. However, it exhibited a distinct negative pattern, peaking at waking and declining by 42–92% within 30–45 minutes. Finally, in two laboratory experiments (n=148), acute social-evaluative stress significant increased GDF15 levels in plasma and saliva within minutes. Together, these findings suggest that psychosocial stress may contribute to mitochondrial energetic stress indexed by GDF15, with implications for aging and health. This work opens new avenues for using GDF15 as a non-invasive biomarker to study the biological embedding of stress and its impact on aging trajectories.

**Significance statement:** Growth Differentiation Factor 15 (GDF15) is a circulating protein elevated with mitochondrial energetic stress, aging, and diseases. Our findings show that GDF15 is elevated with depressive and anxiety symptoms and in those exposed to chronic psychosocial stress. Elevated plasma GDF15 also correlates with accelerated biological aging, as measured by epigenetic clocks. The effect sizes linking GDF15 to psychosocial stressors were comparable to those observed for the epigenetic clocks. Saliva GDF15 shows a robust negative awakening response characterized by elevated levels at awakening before declining within 30–45 minutes. Acute social-evaluative stress induced increase in plasma and saliva GDF15. Together, these findings suggest GDF15 can be used to study the energetic mechanisms for the biological embedding of stress across the lifespan.
