## Supplementary material for "The energetic stress cytokine GDF15 is elevated in the context of chronic and acute psychosocial stress": Dataset S2

### Sheet: Supplemental Table 2
Dataset S2. Number of samples by study and sample types, with proportion of missing data.
This table includes information on samples processed in house: MiSBIE, MaPS, Intensive repeated-measures n=2, Overnight meal alignment study. Levels of GDF15 were quantified using a high-sensitivity ELISA kit (R&D Systems, DGD150, SGD150) following the manufacturer’s instructions, see methods for details.
Name	Population	Age range	Number of Participants	Sample Type	Total Number of Samples	Actual number of sample	Sampling success rate	Reason for missing sample	Number of sample included in analyses	Assay success rate	Reason for exclusion
MiSBIE	Healthy adults	18-60	70	Plasma	630	571	0.906349	Failed blood draw	571	1
				Saliva	1820	1505	0.826923	Low saliva volumn	1476	0.980731	Measurement below ELISA kit minimum detection
Intensive repeated-measures n=2	Healthy adults	34-35	2	Saliva	452	420	0.929204	Missed saliva collection	420	1
MaPS	Healthy adults	20-50	70	Plasma	1120	882	0.7875	Participant dropped out or failed blood draw	882	1
Overnight meal alignment study	Healthy adults	20-50	6	Serum	324	221	0.682099	Failed blood draw	221	1
		SUM	148		4346	3599	0.828118		3570	0.991942
